# SRSF1 coordinates transcription and alternative splicing to modulate p53 and apoptosis

**DOI:** 10.64898/2026.10.16.759576

**Authors:** Sean Paz, Elena Bisotto, Massimo Caputi

## Abstract

Serine/arginine-rich splicing factor 1 (SRSF1) regulates alternative splicing and acts as a proto-oncogene, but its transcriptional functions remain poorly characterized. We combined time-course RNA sequencing and experimental validation to characterize SRSF1-dependent transcription and alternative splicing. We validated 66 of 142 splicing events, including 43 unannotated in GENCODE and 15 containing previously unannotated exons. Thirty-five events showed concordant regulation across HEK293, MCF-7, and PC-3 cells, including 17 in 16 genes associated with p53 functions. SRSF1 overexpression reduced total p53, increased basal Ser15 phosphorylation, and increased apoptosis under basal and cisplatin-treated conditions but not following doxorubicin. SRSF1 increased transcription of 28 genes, including 18 consistently regulated across all three cell lines. Mechanistic studies linked transcriptional activation to P-TEFb mobilization from the 7SK snRNP. Analyses of 33 TCGA cancer cohorts and 47 GTEx normal-tissue cohorts identified widespread positive associations between SRSF1 expression and these genes. Additional analyses identified associations with breast cancer subtypes, thyroid differentiation, and renal cancer clinical outcomes. These findings establish concurrent SRSF1-dependent transcriptional and splicing programs associated with cellular signaling, genome maintenance, p53 regulation, and cancer biology.
