## Supplementary Table S5 for "SRSF1 coordinates transcription and alternative splicing to modulate p53 and apoptosis"

### Sheet: Sheet1
Supplementary Table S5.
Expression of SRSF1-responsive genes identified by time-course RNA-seq. Genes that met the 48 h differential-expression criteria (|log2 fold change| ≥2, p≤0.05), showed |log2 fold change| ≥1.5 at 15 h, and changed in the same direction at both time points. The 15 h dataset was used as an early directional-response filter and was not required to meet an independent statistical-significance thresho…
gene_id	gene	gene type	Gene information	FPKM control 15 h	FPKM SRSF1 15 h	log2(fold_change) 15 h	p_value 15 h	FPKM control 48 h	FPKM SRSF1 48 h	log2(fold_change) 48 h	p_value 48 h
ENSG00000108846	ABCC3	Protein Coding	ATP binding cassette subfamily C member 3 [Source:HGNC Symbol;Acc:HGNC:54]	0.167693	0.604295	1.84943	1	0.281783	1.49081	2.40344	5e-05
ENSG00000134007	ADAM20	Protein Coding	ADAM metallopeptidase domain 20 [Source:HGNC Symbol;Acc:HGNC:199]	0.167693	0.604295	1.70934	0.02185	0.205928	0.943967	2.19659	0.00335
ENSG00000118514	ALDH8A1	Protein Coding	aldehyde dehydrogenase 8 family member A1 [Source:HGNC Symbol;Acc:HGNC:15471]	0.671145	2.53278	1.91603	0.0003	0.748947	5.98046	2.99732	5e-05
ENSG00000131480	AOC2	Protein Coding	amine oxidase, copper containing 2 [Source:HGNC Symbol;Acc:HGNC:549]	2.02353	8.92434	2.14087	5e-05	0.980806	14.8389	3.91928	5e-05
ENSG00000131471	AOC3	Protein Coding	amine oxidase, copper containing 3 [Source:HGNC Symbol;Acc:HGNC:550]	0.602815	2.00928	1.73689	0.0001	0.245462	4.56979	4.21856	5e-05
ENSG00000136881	BAAT	Protein Coding	bile acid-CoA:amino acid N-acyltransferase [Source:HGNC Symbol;Acc:HGNC:932]	0.152618	0.741788	2.28108	1	0.0235009	2.78025	6.88636	0.02285
ENSG00000173728	C1orf100	Protein Coding	chromosome 1 open reading frame 100 [Source:HGNC Symbol;Acc:HGNC:30435]	0.249132	0.976779	1.97112	0.14925	0.0823613	1.48107	4.16853	0.00855
ENSG00000143110	C1orf162	Protein Coding	chromosome 1 open reading frame 162 [Source:HGNC Symbol;Acc:HGNC:28344]	0.386551	1.25714	1.70141	0.0034	0.281714	1.87167	2.73202	0.0006
ENSG00000175544	CABP4	Protein Coding	calcium binding protein 4 [Source:HGNC Symbol;Acc:HGNC:1386]	0.0986721	0.307489	1.63982	1	0	1.70654	5	5e-05
ENSG00000185933	CALHM1	Protein Coding	calcium homeostasis modulator 1 [Source:HGNC Symbol;Acc:HGNC:23494]	0.141163	0.631549	2.16153	1	0.183233	1.09981	2.58551	5e-05
ENSG00000178404	CEP295NL	Protein Coding	CEP295 N-terminal like [Source:HGNC Symbol;Acc:HGNC:44659]	0.290035	0.953137	1.71646	0.12955	0.341365	2.61789	2.93902	0.01375
ENSG00000164007	CLDN19	Protein Coding	claudin 19 [Source:HGNC Symbol;Acc:HGNC:2040]	0.157167	1.36535	3.1189	5e-05	0.116375	1.85704	3.99615	0.0001
ENSG00000164309	CMYA5	Protein Coding	cardiomyopathy associated 5 [Source:HGNC Symbol;Acc:HGNC:14305]	0.412994	1.84592	2.16014	5e-05	0.436568	4.66094	3.41634	5e-05
ENSG00000182578	CSF1R	Protein Coding	colony stimulating factor 1 receptor [Source:HGNC Symbol;Acc:HGNC:2433]	0.672313	1.96212	1.54521	0.10195	0.600567	2.81768	2.23011	0.01325
ENSG00000182308	DCAF4L1	Protein Coding	DDB1 and CUL4 associated factor 4 like 1 [Source:HGNC Symbol;Acc:HGNC:27723]	0.784747	2.64837	1.75481	5e-05	0.422859	4.50172	3.41223	5e-05
ENSG00000154099	DNAAF1	Protein Coding	dynein axonemal assembly factor 1 [Source:HGNC Symbol;Acc:HGNC:30539]	0.432355	1.43926	1.73504	0.0104	0.429525	3.91909	3.18971	0.00015
ENSG00000127129	EDN2	Protein Coding	endothelin 2 [Source:HGNC Symbol;Acc:HGNC:3177]	0.0731767	0.356743	2.28543	1	0.176555	1.59663	3.17684	0.00015
ENSG00000180210	F2	Protein Coding	coagulation factor II, thrombin [Source:HGNC Symbol;Acc:HGNC:3535]	0.336942	0.95911	1.5092	0.05755	0.0940752	1.4171	3.91298	0.02235
ENSG00000197520	FAM177B	Protein Coding	family with sequence similarity 177 member B [Source:HGNC Symbol;Acc:HGNC:34395]	0.0696878	0.462559	2.73066	1	0	1.02392	5	5e-05
ENSG00000143107	FNDC7	Protein Coding	fibronectin type III domain containing 7 [Source:HGNC Symbol;Acc:HGNC:26668]	0.143346	0.455076	1.66661	1	0.134598	3.23488	4.58698	5e-05
ENSG00000234776	FREY1	Protein Coding	chromosome 11 open reading frame 94 [Source:HGNC Symbol;Acc:HGNC:37213]	0.558743	2.08733	1.90141	0.0025	0.661289	3.3454	2.33882	0.0003
ENSG00000165702	GFI1B	Protein Coding	growth factor independent 1B transcriptional repressor [Source:HGNC Symbol;Acc:HGNC:4238]	0.121657	0.883117	2.85979	0.00885	0.111067	2.66595	4.58516	0.0004
ENSG00000173250	GPR151	Protein Coding	G protein-coupled receptor 151 [Source:HGNC Symbol;Acc:HGNC:23624]	0.454492	2.16617	2.25282	5e-05	0.285414	2.50955	3.1363	5e-05
ENSG00000175514	GPR152	Protein Coding	G protein-coupled receptor 152 [Source:HGNC Symbol;Acc:HGNC:23622]	0.0197177	0.358219	4.18328	1	0	1.29633	5	5e-05
ENSG00000166856	GPR182	Protein Coding	G protein-coupled receptor 182 [Source:HGNC Symbol;Acc:HGNC:13708]	0.243422	0.811145	1.7365	0.00565	0.250771	1.22067	2.28323	0.0004
ENSG00000169194	IL13	Protein Coding	interleukin 13 [Source:HGNC Symbol;Acc:HGNC:5973]	0.177805	0.509575	1.519	1	0.0857325	1.10512	3.68822	0.00615
ENSG00000182324	KCNJ14	Protein Coding	potassium voltage-gated channel subfamily J member 14 [Source:HGNC Symbol;Acc:HGNC:6260]	0.798997	3.77049	2.23849	0.21815	0.341381	5.10749	3.90316	0.03255
ENSG00000133067	LGR6	Protein Coding	leucine rich repeat containing G protein-coupled receptor 6 [Source:HGNC Symbol;Acc:HGNC:19719]	0.0707717	0.364582	2.365	1	0.228713	1.11254	2.28224	0.00165
ENSG00000181016	LSMEM1	Protein Coding	leucine rich single-pass membrane protein 1 [Source:HGNC Symbol;Acc:HGNC:22036]	0.778149	3.34298	2.10301	0.04885	1.31126	6.51972	2.31386	0.013
ENSG00000176601	MAP3K19	Protein Coding	mitogen-activated protein kinase kinase kinase 19 [Source:HGNC Symbol;Acc:HGNC:26249]	0	0.827144	5	5e-05	0.0598878	1.00453	4.06812	0.0403
ENSG00000103313	MEFV	Protein Coding	MEFV, pyrin innate immunity regulator [Source:HGNC Symbol;Acc:HGNC:6998]	0.175781	0.596351	1.76238	1	0.0839758	1.93427	4.52567	5e-05
ENSG00000141434	MEP1B	Protein Coding	meprin A subunit beta [Source:HGNC Symbol;Acc:HGNC:7020]	0.046963	0.37878	3.01176	1	0.0236559	2.61898	6.79066	0.0071
ENSG00000137745	MMP13	Protein Coding	matrix metallopeptidase 13 [Source:HGNC Symbol;Acc:HGNC:7159]	0.223848	0.648057	1.5336	1	0.274365	2.08071	2.92291	5e-05
ENSG00000166866	MYO1A	Protein Coding	myosin IA [Source:HGNC Symbol;Acc:HGNC:7595]	0.274485	1.23805	2.17327	0.12905	0.309402	1.82712	2.56201	0.00275
ENSG00000164591	MYOZ3	Protein Coding	myozenin 3 [Source:HGNC Symbol;Acc:HGNC:18565]	0.257246	1.66555	2.69477	0.00015	0.357537	7.38328	4.3681	5e-05
ENSG00000177096	PHETA2	Protein Coding	PH domain containing endocytic trafficking adaptor 2 [Source:HGNC Symbol;Acc:HGNC:27161]	0.174147	0.595653	1.77417	1	0.342575	1.72294	2.33038	0.00085
ENSG00000159182	PRAC1	Protein Coding	PRAC1 small nuclear protein [Source:HGNC Symbol;Acc:HGNC:30591]	0	0.207478	5	1	0	2.56053	5	5e-05
ENSG00000068976	PYGM	Protein Coding	glycogen phosphorylase, muscle associated [Source:HGNC Symbol;Acc:HGNC:9726]	0.803263	4.92306	2.61561	5e-05	0.395434	4.56332	3.52857	5e-05
ENSG00000166922	SCG5	Protein Coding	secretogranin V [Source:HGNC Symbol;Acc:HGNC:10816]	0.218722	0.759546	1.79604	1	0.260299	2.49352	3.25994	5e-05
ENSG00000129214	SHBG	Protein Coding	sex hormone binding globulin [Source:HGNC Symbol;Acc:HGNC:10839]	0.316032	1.4852	2.23251	0.0432	0.171485	2.31171	3.75281	0.00165
ENSG00000091138	SLC26A3	Protein Coding	solute carrier family 26 member 3 [Source:HGNC Symbol;Acc:HGNC:3018]	0.0639534	0.594236	3.21594	1	0.165582	1.35851	3.03641	0.0471
ENSG00000108576	SLC6A4	Protein Coding	solute carrier family 6 member 4 [Source:HGNC Symbol;Acc:HGNC:11050]	0.103806	0.627116	2.59484	1	0.231499	1.40723	2.60378	0.0001
ENSG00000101222	SPEF1	Protein Coding	sperm flagellar 1 [Source:HGNC Symbol;Acc:HGNC:15874]	0.100003	0.541198	2.43612	1	0.0704382	1.22668	4.12225	0.0011
ENSG00000214946	TBC1D26	Protein Coding	TBC1 domain family member 26 [Source:HGNC Symbol;Acc:HGNC:28745]	0.0936423	0.557804	2.57453	1	0.275886	1.43284	2.37674	0.00535
ENSG00000196900	TEX43	Protein Coding	testis expressed 43 [Source:HGNC Symbol;Acc:HGNC:33767]	0.175926	1.22877	2.80418	0.21955	0	2.41319	5	5e-05
ENSG00000174529	TMEM81	Protein Coding	transmembrane protein 81 [Source:HGNC Symbol;Acc:HGNC:32349]	1.02248	2.9938	1.55093	5e-05	0.896682	6.25057	2.80132	5e-05
ENSG00000139287	TPH2	Protein Coding	tryptophan hydroxylase 2 [Source:HGNC Symbol;Acc:HGNC:20692]	0.0101627	0.295114	4.85991	1	0	1.73712	5	5e-05
ENSG00000009790	TRAF3IP3	Protein Coding	TRAF3 interacting protein 3 [Source:HGNC Symbol;Acc:HGNC:30766]	0.150116	0.795885	2.40648	0.0003	0.247501	1.15241	2.21915	0.0008
ENSG00000258659	TRIM34	Protein Coding	tripartite motif containing 34 [Source:HGNC Symbol;Acc:HGNC:10063]	0.74961	0.238589	-1.65161	1	1.75699	0.438793	-2.00149	0.04755
ENSG00000165409	TSHR	Protein Coding	thyroid stimulating hormone receptor [Source:HGNC Symbol;Acc:HGNC:12373]	0.0779381	0.977273	3.64836	0.0001	0.230866	1.08831	2.23696	0.004
ENSG00000170236	USP50	Protein Coding	ubiquitin specific peptidase 50 [Source:HGNC Symbol;Acc:HGNC:20079]	0.104397	0.437919	2.06858	1	0.218457	1.34524	2.62244	0.03915
ENSG00000214376	VSTM5	Protein Coding	V-set and transmembrane domain containing 5 [Source:HGNC Symbol;Acc:HGNC:34443]	0.423628	1.3729	1.69636	0.00275	0.205114	1.70821	3.05799	0.00015
ENSG00000145198	VWA5B2	Protein Coding	von Willebrand factor A domain containing 5B2 [Source:HGNC Symbol;Acc:HGNC:25144]	0.62036	1.85251	1.5783	0.18145	0.231754	2.7514	3.5695	0.00505
ENSG00000136918	WDR38	Protein Coding	WD repeat domain 38 [Source:HGNC Symbol;Acc:HGNC:23745]	0.245739	0.760663	1.63013	1	0.11921	1.38343	3.53667	0.0435
ENSG00000174776	WDR49	Protein Coding	WD repeat domain 49 [Source:HGNC Symbol;Acc:HGNC:26587]	0.284535	2.19229	2.94576	0.073	0.464154	6.12863	3.72289	0.00015
ENSG00000004838	ZMYND10	Protein Coding	zinc finger MYND-type containing 10 [Source:HGNC Symbol;Acc:HGNC:19412]	0.541221	1.90204	1.81326	0.00075	0.361461	2.80095	2.954	5e-05
ENSG00000267666	AC004156.3	RNA Gene	N/A	0.0447767	0.3406	2.91604	1	0.107334	1.17839	3.45664	5e-05
ENSG00000230825	AC005532.5	RNA Gene	N/A	0.122576	1.61061	3.68624	0.1897	0	1.88732	5	5e-05
ENSG00000240859	AC093627.10	RNA Gene	N/A	0.566625	1.3674	1.53088	0.0391	0.245716	1.90715	2.95635	0.00185
ENSG00000204581	AC096670.3	RNA Gene	ACOXL antisense RNA 1 [Source:HGNC Symbol;Acc:HGNC:41112]	0.145106	0.835417	2.73132	1	0.0958851	1.28563	3.74503	0.00655
ENSG00000279792	AL162377.2	RNA Gene	N/A	1.46653	4.33554	1.60352	1	0.966105	5.81771	2.5902	0.00245
ENSG00000268530	CTC-273B12.5	RNA Gene	N/A	0.0510731	1.10587	4.61095	0.02115	0.149852	1.33823	3.15871	0.04605
ENSG00000250900	CTC-338M12.6	RNA Gene	N/A	0.183709	0.927106	2.15245	0.01955	0.212121	1.62619	2.93853	0.01025
ENSG00000261770	CTC-459F4.1	RNA Gene	N/A	1.44335	4.51746	1.61392	0.0033	0.873599	4.78624	2.45385	5e-05
ENSG00000258556	CTD-2568P8.1	RNA Gene	N/A	0	0.521881	5	1	0	1.73049	5	5e-05
ENSG00000227888	FAM66A	RNA Gene	family with sequence similarity 66 member A [Source:HGNC Symbol;Acc:HGNC:30444]	0.157294	0.527893	1.69648	1	0.299627	1.30413	2.12185	0.04085
ENSG00000280916	FOXCUT	RNA Gene	FOXC1 upstream transcript (non-protein coding) [Source:HGNC Symbol;Acc:HGNC:50650]	0.240809	2.11672	2.48591	0.2417	0.687917	3.69914	2.42688	0.04185
ENSG00000184274	LINC00315	RNA Gene	long intergenic non-protein coding RNA 315 [Source:HGNC Symbol;Acc:HGNC:16621]	0.131469	0.519367	1.95307	1	0.129871	1.18306	3.18737	0.00055
ENSG00000167117	LINC00483	RNA Gene	long intergenic non-protein coding RNA 483 [Source:HGNC Symbol;Acc:HGNC:26080]	0.236022	1.34254	2.53442	0.0013	0.297142	3.1271	3.3956	0.0003
ENSG00000231711	LINC00899	RNA Gene	long intergenic non-protein coding RNA 899 [Source:HGNC Symbol;Acc:HGNC:48583]	0.0933975	0.657997	2.69638	1	0.0991629	3.13191	4.9811	5e-05
ENSG00000227676	LINC01068	RNA Gene	long intergenic non-protein coding RNA 1068 [Source:HGNC Symbol;Acc:HGNC:49106]	0.267675	3.07177	3.61852	0.1784	0	5.48903	5	5e-05
ENSG00000227630	LINC01132	RNA Gene	long intergenic non-protein coding RNA 1132 [Source:HGNC Symbol;Acc:HGNC:49444]	0.0129812	0.211651	4.22133	1	0.0439436	0.97285	4.46849	0.044
ENSG00000205853	RFPL3S	RNA Gene	RFPL3 antisense [Source:HGNC Symbol;Acc:HGNC:9981]	0.424356	1.6716	2.16965	0.0122	0.515958	5.31754	3.36543	0.00015
ENSG00000260672	RP11-1006G14.1	RNA Gene	N/A	0.278479	1.72952	2.71389	5e-05	0.201691	2.34441	3.53901	5e-05
ENSG00000231966	RP11-12M5.4	RNA Gene	N/A	0.108676	0.491606	2.84132	1	0	3.00332	5	5e-05
ENSG00000233817	RP11-168K11.3	RNA Gene	N/A	0.0659901	0.421033	2.60666	1	0.0387388	1.00777	4.70124	0.0166
ENSG00000182873	RP11-181G12.2	RNA Gene	PRKCZ antisense RNA 1 [Source:HGNC Symbol;Acc:HGNC:40477]	1.42156	4.11254	1.51082	0.25875	1.14341	9.03968	2.98293	0.02965
ENSG00000225886	RP11-288L9.4	RNA Gene	N/A	0	0.055885	5	1	0.0753942	0.990516	3.71566	0.00495
ENSG00000261302	RP11-343H19.1	RNA Gene	N/A	0.215799	0.663771	1.8597	1	0.222695	1.59169	2.83742	0.0135
ENSG00000237499	RP11-356I2.4	RNA Gene	N/A	0.150637	1.23537	3.16686	0.00585	0.273601	3.43541	3.65033	0.00745
ENSG00000260633	RP11-375I20.6	RNA Gene	N/A	0.267896	2.33964	3.14992	5e-05	0.178375	3.08538	4.11246	0.00015
ENSG00000270302	RP11-461L13.4	RNA Gene	N/A	0.35763	1.19401	1.79617	0.0537	0	0.99009	5	5e-05
ENSG00000273038	RP11-479G22.8	RNA Gene	N/A	1.11825	4.0954	1.8566	5e-05	0.369891	4.17996	3.49832	5e-05
ENSG00000278703	RP11-706P11.2	RNA Gene	N/A	0.314632	1.29643	2.21734	0.06	0.670628	3.9186	2.54675	0.01905
ENSG00000273056	RP11-77E14.2	RNA Gene	N/A	0.517101	1.86689	1.96823	0.04235	0.265508	2.30365	3.1171	0.0206
ENSG00000253825	RP11-96A1.5	RNA Gene	N/A	0	0.172884	5	1	0	1.27182	5	5e-05
ENSG00000261693	RP13-467H17.1	RNA Gene	N/A	0.16546	0.622122	1.991	1	0.191708	1.5962	3.05765	5e-05
ENSG00000273980	RP13-49I15.6	RNA Gene	N/A	0.422403	2.06358	2.46986	0.06145	0	3.71034	5	5e-05
ENSG00000272121	RP4-555D20.4	RNA Gene	N/A	0.0835374	0.607734	2.99076	1	0.185338	1.83403	3.30679	0.04765
ENSG00000224635	RP4-564F22.5	RNA Gene	N/A	1.72838	5.39119	1.62447	5e-05	0.613816	5.30786	3.11225	5e-05
ENSG00000273419	RP4-751H13.7	RNA Gene	N/A	0.243561	1.04108	2.11335	0.0469	0.210642	2.9831	3.82395	0.00355
ENSG00000234318	RP4-771M4.3	RNA Gene	N/A	0.103336	0.406435	2.15577	1	0	1.84009	5	5e-05
ENSG00000228701	TNKS2-AS1	RNA Gene	TNKS2 antisense RNA 1 (head to head) [Source:HGNC Symbol;Acc:HGNC:45173]	1.12226	3.50647	1.58085	0.01055	1.56227	15.4325	3.30425	5e-05
ENSG00000230047	AC017104.4	Pseudogene	N/A	0.154768	0.493284	1.67199	1	0	1.5872	5	0.00145
ENSG00000226410	AC104058.1	Pseudogene	N/A	1.14836	0.308556	-2.00743	0.272	1.64636	0	-5	0.00135
ENSG00000214607	ADAM24P	Pseudogene	ADAM metallopeptidase domain 24, pseudogene [Source:HGNC Symbol;Acc:HGNC:203]	0.0830855	0.928978	3.48275	0.0023	0.0980174	0.92185	3.23342	0.00425
ENSG00000217377	AK4P5	Pseudogene	adenylate kinase 4 pseudogene 5 [Source:HGNC Symbol;Acc:HGNC:39068]	0	0.535384	5	1	0	2.10705	5	5e-05
ENSG00000269136	BRI3BPP1	Pseudogene	BRI3 binding protein pseudogene 1 [Source:HGNC Symbol;Acc:HGNC:51482]	0	0.185088	5	1	0.28665	1.6595	2.53339	0.0021
ENSG00000173727	CMB9-22P13.1	Pseudogene	N/A	0.0365699	0.812207	4.56216	0.24785	0	1.16165	5	5e-05
ENSG00000250162	CSNK1A1P3	Pseudogene	casein kinase 1 alpha 1 pseudogene 3 [Source:HGNC Symbol;Acc:HGNC:38669]	0.122383	0.506736	2.52293	1	0	1.46813	5	5e-05
ENSG00000235746	CTBP2P2	Pseudogene	C-terminal binding protein 2 pseudogene 2 [Source:HGNC Symbol;Acc:HGNC:45194]	0.293591	1.92194	2.71878	0.00015	0.179961	2.85103	3.98572	0.0009
ENSG00000234005	GAPDHP22	Pseudogene	glyceraldehyde 3 phosphate dehydrogenase pseudogene 22 [Source:HGNC Symbol;Acc:HGNC:37774]	0.399278	1.40097	1.77005	0.07575	0.935334	4.2679	2.18997	0.0287
ENSG00000233196	GS1-304P7.1	Pseudogene	N/A	0	0.143389	5	1	0	0.955224	5	5e-05
ENSG00000231888	MTND5P15	Pseudogene	mitochondrially encoded NADH:ubiquinone oxidoreductase core subunit 5 pseudogene 15 [Source:HGNC Symbol;Acc:HGNC:42277]	0.610439	2.86419	2.12511	0.0728	0.509167	2.17149	2.09247	0.02245
ENSG00000224709	OR11M1P	Pseudogene	olfactory receptor family 11 subfamily M member 1 pseudogene [Source:HGNC Symbol;Acc:HGNC:15333]	0.0735681	0.969063	3.78238	0.2477	0.122183	2.04366	4.06404	0.0026
ENSG00000220563	PKMP3	Pseudogene	pyruvate kinase, muscle pseudogene 3 [Source:HGNC Symbol;Acc:HGNC:44245]	0.25868	1.75439	2.69114	0.06365	0.256534	3.79199	3.88574	0.04405
ENSG00000222800	RNU2-62P	Pseudogene	RNA, U2 small nuclear 62, pseudogene [Source:HGNC Symbol;Acc:HGNC:48555]	0	0.787534	5	1	0	2.60354	5	0.00145
ENSG00000277435	RP11-1180F24.1	Pseudogene	N/A	0.185256	0.721881	1.77122	1	0.213377	1.39337	2.7071	0.03465
ENSG00000234112	RP11-145A3.4	Pseudogene	N/A	0.36168	1.55133	1.76259	0.282	0	6.37998	5	5e-05
ENSG00000254423	RP11-351I21.7	Pseudogene	N/A	0.191761	0.855323	1.87559	0.0217	0.154105	1.10211	2.83828	0.01945
ENSG00000243396	RP11-454H13.1	Pseudogene	N/A	0.0876901	1.59682	4.04808	0.12975	0	1.89662	5	5e-05
ENSG00000253336	RP11-468O2.1	Pseudogene	N/A	0	0.0347279	5	1	0	1.07842	5	5e-05
ENSG00000277498	RP11-681L4.2	Pseudogene	N/A	0.27904	0.840185	1.69262	0.0013	0.0859513	1.22173	3.82926	0.0441
ENSG00000239473	RPL7P38	Pseudogene	ribosomal protein L7 pseudogene 38 [Source:HGNC Symbol;Acc:HGNC:36731]	0	0.367461	5	1	0	1.17773	5	5e-05
ENSG00000267355	RPL9P29	Pseudogene	ribosomal protein L9 pseudogene 29 [Source:HGNC Symbol;Acc:HGNC:35533]	0.390916	1.2822	2.14751	0.03425	0.641509	3.40238	2.407	0.0027
ENSG00000212994	RPS26P6	Pseudogene	ribosomal protein S26 pseudogene 6 [Source:HGNC Symbol;Acc:HGNC:31090]	0.320709	22.5927	5.26144	0.2414	0.894361	9.73033	3.44356	0.0461
ENSG00000255222	SETP17	Pseudogene	SET pseudogene 17 [Source:HGNC Symbol;Acc:HGNC:42936]	0.666568	2.258	1.67422	0.0014	0.535688	4.64132	3.11507	0.0008
ENSG00000243648	RP11-215P8.1	Unknown	N/A	0	0.308922	5	1	0	0.960788	5	5e-05
ENSG00000260190	RP11-229P13.25	Unknown	N/A	1.19213	6.32885	2.39386	5e-05	0.836798	8.33747	3.31666	5e-05
ENSG00000230228	RP11-4M23.4	Unknown	N/A	0	1.0343	5	5e-05	0	2.66264	5	5e-05
ENSG00000260368	RP11-521I2.3	Unknown	N/A	0.523834	6.92834	3.71326	5e-05	0.165627	8.65145	5.70693	0.044
ENSG00000271002	RP11-599B13.8	Unknown	N/A	0	0.716733	5	1	0	1.24906	5	0.00145
ENSG00000280302	RP11-64C12.1	Unknown	N/A	0.0579732	0.266223	2.46911	1	0.11095	1.2105	3.44763	0.00015
ENSG00000280296	RP11-78J21.6	Unknown	N/A	0.00979156	0.392018	5.40825	1	0	0.899386	5	5e-05
ENSG00000237501	RP11-816B4.1	Unknown	N/A	0	0.538637	5	1	0	1.83009	5	0.02395
ENSG00000261654	RP11-96K19.4	Unknown	N/A	0.187758	0.54173	1.52	1	0.201227	1.04356	2.37462	5e-05
ENSG00000278954	RP13-415G19.2	Unknown	N/A	0.0233429	0.191492	3.30671	1	0.111782	2.32415	4.37795	0.0026
ENSG00000233018	RP4-597N16.1	Unknown	N/A	0	1.01154	5	1	0	3.50435	5	5e-05
